# The phylogeny of Triticeae Dumort. (Poaceae): resolution and phylogenetic conflict based on a genome-wide selection of nuclear loci

**DOI:** 10.1101/2024.05.22.595384

**Authors:** Roberta J. Mason-Gamer, Dawson M. White

## Abstract

**Premise:** The wheat tribe, Triticeae, has been the subject of molecular phylogenetic analyses for nearly three decades, and extensive phylogenetic conflict has been apparent from the earliest comparisons among DNA-based data sets. While most previous analyses focused primarily on nuclear vs. chloroplast DNA conflict, the present analysis provides a broader picture of conflict among nuclear loci throughout the tribe.

**Methods:** Exon data were generated from over 1000 nuclear loci using targeted sequence capture with custom baits, and nearly-complete chloroplast genome sequences were recovered. Phylogenetic conflict was assessed among the trees from the chloroplast genomes, the concatenated nuclear loci, and a series of nuclear-locus subsets guided by *Hordeum* chromosome gene maps.

**Key results:** At the intergeneric level, the analyses collectively reveal a few broadly consistent relationships. However, the prevailing pattern is one of extensive phylogenetic conflict throughout the tribe, among both deep and shallow branches, and with the extent of the conflict varying among data subsets.

**Conclusions:** The results suggest continual introgression or lineage sorting within and among the named lineages of the Triticeae, shaping both deep and shallow relationships in the tribe.
