## Supplement S1-Samples for "The phylogeny of Triticeae Dumort. (Poaceae): resolution and phylogenetic conflict based on a genome-wide selection of nuclear loci"

### Sheet: Samples Used for TGS
Taxon	Accession	Origin	Library Set	Adaptor	Barcode	TGS run reads	cpDNA off-target	cpDNA shotgun	% cpDNA coverage	24-taxon subset
Aegilops bicornis (Forsskål) Jaub. & Spach.	CIae 47	Unknown	3	1	CGATGT	22015016	40020	32012	99.7
Aegilops caudata L.	G 758	Unknown	3	2	TGACCA	21717432	55031	50916	99.9
Aegilops comosa Sibth. & Smith	G 602	Turkey	3	3	ACAGTG	19165348	73254	60852	99.7
Aegilops markgrafii (Greuter) K.Hammer	PI 203431	Turkey	3	4	GCCAAT	24995256	163638	127370	99.9
Aegilops sharonensis Eig	PI 584402	Israel	3	5	CAGATC	29178508	8618	6708	96.6
Aegilops speltoides Tausch	sn	Unknown	1	1	CGATGT	22702257	256864	NA	99.3
Aegilops tauschii Coss.	PI 486273	Turkey	3	6	CTTGTA	34622672	93366	112556	99.4	Yes
Aegilops tauschii	PI 511362	Pakistan	3	7	ATCACG	27118188	58524	65830	100
Aegilops umbellulata Zhuk.	CIae 66	Serbia	3	8	TTAGGC	22400680	68474	70602	99.6
Aegilops uniaristata Vis.	G 1297	Turkey	3	9	ACTTGA	18363374	28312	33586	99.3
Agropyron cristatum (L.) Gaertn.	PI 279802	Canada	1	2	TGACCA	20926776	388009	NA	100	Yes
Agropyron cristatum	PI 281862	Germany	2	17	GTAGAG	38895698	332399	NA	98.5
Agropyron mongolicum Keng	D 3578	China	2	18	GTCCGC	22068502	562057	NA	99
Agropyron mongolicum	PI 499393	China	2	19	GTGAAA	39607344	723644	NA	99.7
Amblyopyrum muticum (Boiss.) Eig	PI 560125	Turkey	3	10	GATCAG	21094550	42128	44140	99.6	Yes
Amblyopyrum muticum	PI 636562	Turkey	3	11	TAGCTT	16874892	36070	41414	99.6
Amblyopyrum muticum	PI 204378	Turkey	2	20	GTGGCC	25763436	172142	NA	99.2
Australopyrum retrofractum (Vickery) Á.Löve	Crane 86146	Australia	2	21	GTTTCG	23523486	148255	NA	94.5
Australopyrum retrofractum	PI 547363	Australia	2	22	CGTACG	25307572	223082	NA	99	Yes
Australopyrum velutinum (Nees) B.K.Simon	D 2873-2878	Australia	2	23	GAGTGG	24080768	415283	NA	99.6
Avena fatua L.	RJMG 101	United States	2	24	GGTAGC	14436584	329889	NA	95
Bromus tectorum L.	RJMG 209	United States	3	12	GGCTAC	21651220	106500	105178	99.4	Yes
Crithopsis delileana (Schult.) Rosch.	H 5562	Greece	2	13	ACTGAT	14882980	218972	NA	99.9	Yes
Dasypyrum villosum (L.) Candargy	PI 470279	Turkey	1	3	ACAGTG	20306423	308647	NA	99.1	Yes
Dasypyrum villosum	PI 368886	Turkey	2	26	ATGAGC	21523528	306341	NA	99.7
Eremopyrum bonaepartis (Spreng.) Nevski	H 5569	Unknown	2	27	ATTCCT	18230802	479247	NA	99.9	Yes
Eremopyrum distans (C.Koch) Nevski	H 5552	Iran	2	28	CAAAAG	20479012	586957	NA	100	Yes
Eremopyrum distans	PI 193264	Afghanistan	3	13	AGTCAA	30189674	24992	31598	98.6	Yes
Eremopyrum orientale (L.) Jaub. & Spach	PI 203440	Turkey	2	29	CAACTA	25411048	164524	NA	99.4
Eremopyrum orientale	PI 219963	Afghanistan	3	14	AGTTCC	21531936	25610	31082	97.8
Henrardia persica (Boiss.) C.E.Hubb.	H 5556	Iran	2	30	CACCGG	21627874	375838	NA	99.2	Yes
Heteranthelium piliferum (Banks & Sol.) Hochst.	PI 401352	Iran	2	31	CACGAT	37928236	500309	NA	100	Yes
Hordeum bogdanii Wilensky	PI 531762	Tajikistan	2	32	CACTCA	37338644	235474	NA	99.9
Hordeum bogdanii	PI 531760	China	3	15	ATGTCA	14282564	8072	14864	99.6
Hordeum brachyantherum Nevski subsp. californicum Covas & Stebbins	MA-138-1-40	United States	2	33	CAGGCG	14429886	71764	NA	99.5
Hordeum brevisubulatum (Trin.) Link subsp. violaceum (Boiss. & Hohen.) Tzvelev	PI 401390	Iran	3	16	CCGTCC	16968976	15504	22240	92.1
Hordeum brevisubulatum subsp. violaceum	PI 401375	Iran	2	34	CATGGC	14047780	127368	NA	97.3
Hordeum bulbosum L.	GBC 77/PI 318649	Greece	3	17	GTAGAG	28787452	31228	80856	99.9	Yes
Hordeum chilense Roem. & Schult	PI 531781	Argentina	2	35	CATTTT	14786468	64678	NA	99.7
Hordeum marinum Huds. ssp. gussoneanum (Parl.) Thell.	Ciho 15728	Canada	3	18	GTCCGC	18088378	5524	36762	100
Hordeum murinum L.	RJMG 102	United States	2	36	CCAACA	15262688	77393	NA	99.4
Hordeum murinum L. subsp. glaucum (Steud.) Tzvelev	PI 204874	Turkey	3	19	GTGAAA	22881822	35736	96448	100
Hordeum murinum L. subsp. leporinum (Link) Arcang.	PI 247054	United States	2	37	CGGAAT	21088940	131688	NA	100
Hordeum pusillum Nutt.	Ciho 15663	United States	2	38	CTAGCT	15789604	110502	NA	99.8
Hordeum pusillum	Ciho 15654	United States	3	20	GTGGCC	28900018	10994	70888	99.9	Yes
Hordeum stenostachys Godr.	PI 531791	Argentina	1	4	CAGATC	28305852	122317	NA	100
Hordeum stenostachys	Ciho 15730	United States	2	39	CTATAC	14617220	210769	NA	99.9
Hordeum vulgare L.	RJMG 107	United States	1	5	GCCAAT	32718668	444220	NA	100
Peridictyon sanctum (Janka) Seberg, Fred., & Baden	H 5575	Greece	3	21	GTTTCG	31754822	34054	74416	99.9
Peridictyon sanctum	KJ 248	Unknown	3	22	CGTACG	26486118	21102	44264	99.7	Yes
Psathyrostachys fragilis (Boiss.) Nevski	PI 343192	Iran	3	23	GAGTGG	10665214	9.908	23082	99	Yes
Psathyrostachys juncea (Fisch.) Nevski	PI 206684	Turkey	1	6	CTTGTA	11570773	77144	NA	91.8
Psathyrostachys juncea	PI 499672	China	2	40	CTCAGA	14339494	127614	NA	99
Psathyrostachys juncea	PI 565044	Russia	3	24	GGTAGC	14693624	33392	76170	99.7
Psathyrostachys juncea	PI 565049	Russia	3	25	ACTGAT	16425482	32038	75976	99.6	Yes
Pseudoroegneria libanotica (Hack.) D.R.Dewey	PI 228391	Iran	2	41	GCGCTA	23760068	323955	NA	99.4
Pseudoroegneria libanotica	PI 228392	Iran	3	26	ATGAGC	28819078	49492	53070	96.5	Yes
Pseudoroegneria spicata (Pursh) Á.Löve subsp. spicata	PI 232127	United States	2	42	TAATGG	21039706	317988	NA	99.4
Pseudoroegneria spicata	PI 610986	United States	2	43	TACAGC	21180360	796139	NA	99.8
Pseudoroegneria stipifolia (Czern. ex Nevski) Á.Löve	PI 313960	Fmr. USSR	3	27	ATTCCT	36938240	69442	145100	99.4	Yes
Pseudoroegneria strigosa (M.Bieb.) Á.Löve	PI 499637	China	2	44	TATAAT	22345598	187079	NA	98.9
Pseudoroegneria strigosa ssp. aegilopoides (Drobow) Á.Löve	PI 531755	China	3	28	CAAAAG	15832864	31242	68968	99.1
Pseudoroegneria tauri (Boiss. & Balansa) Á.Löve	PI 380652	Iran	1	7	ATCACG	22903534	558452	NA	99.9
Pseudoroegneria tauri	PI 380644	Iran	2	45	TCATTC	22960572	255603	NA	99
Secale cereale L.	Kellogg sn	United States	3	29	CAACTA	12452284	47088	87152	99.3
Secale montanum Guss.	T 36554	Unknown	3	30	CACCGG	16943800	56520	111136	99.8	Yes
Secale strictum (C.Presl) C.Presl	PI 440654	Hungary	3	31	CACGAT	15188194	19642	61792	99.5
Secale strictum (C.Presl) ssp. anatolicum (Boiss.) K.Hammer	PI 206992	Turkey	2	46	TCCCGA	15514430	194630	NA	99.5
Taeniatherum caput-medusae L. (Nevski)	PI 208075	Turkey	3	32	CACTCA	32412932	32148	99680	100	Yes
Thinopyrum bessarabicum (Savul. & Rayss) Á.Löve	PI 531711	Estonia	2	47	TCGAAG	20522638	205534	NA	99.4	Yes
Thinopyrum bessarabicum	W6 13865	Ukraine	2	48	TCGGCA	14749092	438342	NA	99.5
Thinopyrum elongatum (Host) D.R.Dewey	PI 531718	Tunisia	3	33	CAGGCG	21948322	55212	165456	100	Yes
Thinopyrum elongatum	PI 531719	France	3	34	CATGGC	22202694	12986	38692	99.4
Triticum monococcum L.	PI 221413	Serbia	3	35	CATTTT	20289778	25110	87466	100	Yes
Triticum monococcum	PI 345242	Macedonia	3	36	CCAACA	29756360	8910	13822	96.7
Triticum urartu Tumanian	sn	Unknown	1	8	TTAGGC	20042149	335069	NA	100
Triticum urartu	PI 428310	Lebanon	3	37	CGGAAT	22696536	9826	16234	97.7
