## Supplement S3-Chromosome List for "The phylogeny of Triticeae Dumort. (Poaceae): resolution and phylogenetic conflict based on a genome-wide selection of nuclear loci"

### Sheet: Sheet1
Chromosome	1		Chromosome	2		Chromosome	3		Chromosome	4		Chromosome	5		Chromosome	6		Chromosome	7
Locusname	Arm	Location	Locusname	Arm	Location	Locusname	Arm	Location	Locusname	Arm	Location	Locusname	Arm	Location	Locusname	Arm	Location	Locusname	Arm	Location
AK376831	1S	977308	AK372073	2S	12692531	AK370139	3S	1469573	AK364925	4S	1129408	AK367916	5S	394413	AK363682	6S	6187681	AK363285	7S	1396102
AK358886	1S	7227523	AK369143	2S	16113905	AK355200	3S	9942338	AK375080	4S	2271706	AK375748	5S	544118	AK354456	6S	16129598	AK372708	7S	6716746
AK375697	1S	17329963	AK374891	2S	24866076	AK370661	3S	11699622	AK357817	4S	5371346	AK375205	5S	605350	AK372920	6S	22584180	AK371766	7S	9613131
AK372817	1S	25953391	AK362180	2S	25396097	AK357221	3S	11723369	AK369547	4S	6470927	AK375316	5S	2240590	AK376595	6S	24329867	AK366124	7S	10419452
AK372319	1S	30202604	AK358002	2S	28663941	AK363479	3S	17558228	AK365280	4S	8627302	AK355143	5S	2755902	AK374916	6S	28204351	AK358983	7S	18663304
AK372105	1S	35679952	AK370635	2S	39239714	AK373054	3S	17887495	AK354746	4S	9417036	AK360315	5S	3438896	AK366897	6S	31959577	AK370247	7S	32894926
AK362608	1S	36949786	AK358819	2S	44928701	AK363301	3S	18397491	AK367907	4S	9995077	AK370576	5S	3763886	AK363296	6S	36129577	AK371105	7S	46836983
AK377010	1S	37379433	AK376184	2S	46832298	AK371651	3S	23157280	AK372524	4S	13554250	AK354358	5S	5187268	AK365605	6S	59557118	AK368370	7S	47186451
AK373311	1S	38546697	AK372608	2S	51430232	AK360041	3S	30928256	AK362929	4S	14733613	AK374115	5S	13592157	AK365978	6S	61353366	AK372045	7S	47596155
AK365018	1S	40455802	AK361638	2S	53459157	AK356506	3S	43145252	AK361747	4S	21412814	AK356552	5S	17131301	AK372243	6S	70919792	AK372645	7S	52648208
AK370220	1S	49949385	AK369882	2S	54570959	AK376012	3S	44457127	AK371817	4S	21432756	AK375920	5S	21720362	AK363760	6S	114372269	AK377134	7S	53508460
AK371753	1S	50160721	AK371136	2S	59027624	AK358484	3S	47009951	AK353899	4S	22411266	AK368822	5S	23671651	AK356295	6S	114688120	AK371206	7S	54081570
AK375682	1S	54286238	AK372195	2S	60668381	AK356257	3S	49677754	AK363737	4S	22880130	AK376302	5S	24738810	AK358249	6S	124987643	AK366498	7S	59718968
AK365684	1S	66430921	AK363671	2S	62238645	AK367926	3S	50398636	AK368333	4S	25266413	AK366116	5S	24943621	AK356005	6S	126211796	AK372751	7S	63130739
AK372953	1S	72526511	AK373981	2S	62675499	AK355725	3S	52591897	AK366881	4S	26665720	AK376819	5S	30204656	AK356050	6S	134061759	AK376718	7S	63755433
AK364866	1S	80265577	AK368654	2S	62687955	AK375366	3S	52969382	AK367591	4S	26789280	AK372314	5S	31034617	AK358715	6S	134412141	AK373994	7S	65594489
AK360201	1S	88534492	AK376846	2S	63814829	AK376409	3S	55915542	AK374895	4S	27215030	AK368253	5S	31364104	AK369064	6S	143073892	AK362325	7S	65640072
AK376647	1S	98024273	AK369454	2S	63970700	AK375704	3S	63036421	AK363132	4S	33954813	AK372643	5S	39813753	AK373096	6S	143199748	AK368617	7S	67727846
AK366510	1S	103975297	AK374206	2S	65719949	AK373277	3S	68836394	AK369203	4S	34707820	AK372717	5S	42066077	AK362565	6S	151876017	AK361016	7S	78092158
AK373355	1S	104213400	AK364817	2S	78366588	AK363055	3S	70775114	AK372475	4S	35009340	AK364574	5S	42130246	AK371878	6S	162670871	AK367596	7S	82606397
AK361461	1S	117662632	AK365773	2S	78371978	AK375000	3S	76088250	AK369358	4S	36195472	AK372193	5S	58096765	AK365336	6S	163760770	AK361033	7S	85851989
AK370702	1S	118932497	AK354555	2S	82437052	AK375816	3S	83332028	AK365439	4S	36702658	AK356689	5S	61092776	AK363798	6S	165333801	AK365447	7S	87924490
AK376492	1S	119924784	AK353991	2S	88323444	AK375745	3S	84971930	AK375586	4S	42825071	AK366777	5S	71610295	AK359640	6S	170802651	AK373407	7S	96374254
AK364158	1S	125859294	AK354914	2S	100637584	AK355920	3S	107628033	AK375560	4S	51174453	AK375498	5S	72739625	AK372573	6S	203506684	AK371979	7S	106471606
AK354999	1S	126941076	AK355967	2S	113474362	AK363203	3S	115787503	AK365938	4S	53712441	AK372318	5S	72933360	AK371648	6S	229190967	AK368289	7S	108337331
AK359544	1S	138927616	AK364551	2S	119983986	AK355262	3S	122520464	AK373167	4S	58634824	AK358174	5S	72976449	AK353880	6S	242333832	AK376785	7S	112343864
AK369284	1S	145403096	AK374058	2S	130881798	AK362296	3S	127645200	AK360727	4S	72687737	AK375517	5S	73999667	Centromere		261000000	AK370960	7S	116645697
AK360055	1S	164479932	AK373800	2S	130885126	AK375111	3S	136128196	AK362859	4S	73300146	AK363850	5S	74085343	AK372799	6L	313255713	AK370869	7S	122095510
AK364053	1S	172950785	AK374465	2S	136219367	AK354820	3S	139532337	AK366399	4S	80259493	AK356132	5S	75363343	AK376749	6L	326570369	AK358689	7S	127668389
AK376845	1S	188829523	AK364523	2S	139074106	AK371440	3S	141556923	AK375448	4S	84574997	AK363029	5S	92549233	AK356029	6L	328932852	AK366215	7S	127672046
Centromere		219000000	AK363294	2S	159048313	AK355380	3S	142767766	AK376959	4S	94603632	AK369307	5S	94136518	AK362440	6L	331585011	AK359115	7S	129397871
AK375500	1L	228635341	AK360353	2S	173741572	AK373097	3S	150039705	AK365324	4S	97619069	AK377091	5S	99769101	AK354800	6L	340602722	AK375597	7S	135015088
AK372093	1L	244587520	AK353574	2S	190754534	AK356173	3S	151257899	AK371108	4S	109213873	AK376630	5S	111920709	AK376107	6L	353293493	AK372914	7S	140679591
AK376139	1L	269371096	AK368177	2S	192011313	AK358963	3S	153315338	AK369310	4S	126992798	AK360551	5S	116355861	AK375756	6L	355014605	AK372009	7S	142389053
AK376153	1L	280292518	AK376616	2S	195498795	AK371491	3S	153518856	AK362264	4S	138442335	AK364233	5S	117946081	AK365582	6L	364356128	AK357915	7S	146128839
AK369034	1L	280298825	AK372413	2S	195533064	AK370444	3S	158716946	AK376565	4S	155568821	AK358940	5S	120885775	AK368763	6L	368966027	AK358664	7S	147304263
AK372247	1L	282823958	AK363174	2S	201029817	AK369076	3S	159598633	AK369028	4S	160184310	AK358818	5S	127751137	AK354186	6L	378204821	AK363505	7S	161405958
AK354567	1L	291111591	AK364620	2S	205443414	AK373459	3S	166047943	AK366941	4S	164556352	AK366792	5S	129764833	AK370745	6L	391875108	AK362405	7S	163193229
AK363500	1L	298810150	AK365713	2S	212327625	AK365987	3S	178070580	AK367218	4S	176298130	AK358455	5S	163817536	AK364008	6L	395836819	AK366171	7S	174111793
AK371194	1L	303517733	AK356498	2S	212459743	AK354570	3S	197439158	AK375884	4S	205479648	AK371364	5S	183287918	AK363339	6L	397637153	AK362459	7S	177694395
AK376005	1L	306251681	AK370581	2S	214217407	AK362921	3S	200572242	AK365837	4S	232453898	Centromere		222000000	AK354561	6L	408532746	AK359329	7S	178409756
AK356815	1L	309844072	AK354164	2S	219991417	AK360207	3S	226696038	AK376789	4S	235760907	AK377066	5L	237020476	AK357136	6L	433304577	AK359882	7S	191434136
AK362931	1L	324187751	AK356516	2S	219991417	AK362280	3S	231379903	Centromere		290000000	AK363902	5L	248568925	AK366324	6L	440819303	AK376886	7S	193816689
AK364845	1L	325021523	AK365629	2S	227771490	Centromere		295000000	AK364461	4L	366230493	AK363661	5L	256601322	AK375320	6L	440898652	AK369795	7S	194170925
AK356436	1L	328112685	AK368110	2S	231041317	AK363013	3L	302786357	AK364834	4L	404177062	AK366125	5L	262584284	AK376526	6L	444709246	AK366352	7S	200170234
AK354695	1L	350897611	AK371832	2S	235957481	AK357899	3L	320765427	AK358843	4L	406846808	AK353937	5L	288436817	AK362733	6L	452109596	AK356791	7S	216113969
AK361363	1L	352863613	AK356061	2S	237275797	AK360565	3L	327139211	AK356723	4L	408288352	AK365182	5L	290717873	AK373410	6L	452934051	AK359805	7S	217854762
AK359523	1L	358160064	AK370726	2S	237565848	AK362936	3L	350102035	AK354460	4L	418190272	AK375380	5L	293927374	AK367369	6L	469166261	AK367785	7S	221603603
AK372633	1L	364073357	AK371213	2S	239770630	AK372422	3L	353173699	AK376297	4L	421672208	AK373670	5L	317669331	AK354688	6L	471254121	AK353934	7S	221851450
AK366765	1L	366831030	AK367731	2S	243583142	AK368684	3L	355533547	AK373257	4L	423804233	AK372774	5L	328212264	AK375526	6L	476864627	AK360211	7S	227766501
AK368985	1L	368987884	AK367940	2S	252049498	AK368928	3L	380461091	AK375860	4L	426731020	AK375643	5L	344690812	AK363973	6L	477794371	AK362973	7S	230563915
AK358927	1L	385753927	AK360419	2S	266570056	AK356904	3L	383956264	AK363005	4L	430317040	AK358270	5L	347792002	AK367228	6L	479998449	AK369622	7S	234875321
AK364646	1L	387545643	AK363262	2S	289525146	AK360333	3L	387315872	AK353614	4L	434506679	AK371156	5L	352903887	AK374831	6L	493633591	AK376230	7S	250832880
AK372983	1L	393380811	AK371701	2S	322917152	AK360338	3L	388054106	AK376385	4L	447785642	AK376909	5L	354508137	AK367755	6L	506671871	AK373223	7S	255345638
AK365538	1L	393707108	Centromere		337000000	AK371277	3L	392857906	AK366984	4L	450351987	AK374505	5L	355403304	AK363684	6L	509042510	AK353676	7S	258861244
AK367377	1L	393971198	AK354979	2L	373690292	AK367608	3L	396187779	AK365591	4L	451509957	AK374616	5L	358028236	AK376563	6L	512834782	AK375613	7S	264055547
AK372574	1L	400987806	AK354266	2L	410010956	AK367931	3L	398453510	AK362398	4L	456590575	AK372246	5L	359829704	AK361996	6L	513101281	AK356086	7S	284044694
AK357157	1L	402881545	AK362563	2L	422575469	AK368493	3L	415689928	AK374990	4L	456962690	AK368828	5L	371257571	AK366939	6L	519723369	AK376148	7S	290933908
AK372950	1L	403328762	AK354300	2L	422992247	AK361484	3L	416608625	AK356163	4L	469415513	AK356133	5L	391359543	AK366747	6L	524081525	AK362793	7S	301242695
AK356368	1L	406396289	AK369348	2L	434646979	AK373598	3L	426902200	AK363409	4L	469622261	AK362952	5L	397043317	AK375064	6L	526494835	AK368621	7S	306512928
AK354360	1L	409308151	AK372925	2L	434750248	AK357811	3L	444129183	AK360166	4L	469806010	AK372489	5L	416717479	AK358711	6L	529084472	AK375518	7S	324264996
AK365006	1L	409346384	AK366415	2L	435107943	AK373073	3L	450707112	AK375060	4L	472257582	AK354858	5L	418440700	AK372227	6L	529857571	Centromere		343000000
AK357168	1L	417155639	AK371204	2L	438175198	AK365546	3L	472280643	AK374100	4L	472533339	AK353833	5L	424308823	AK357773	6L	536604937	AK365097	7L	378385436
AK357328	1L	419782120	AK356597	2L	460254641	AK376580	3L	472717536	AK368316	4L	475927547	AK370527	5L	431751270	AK376654	6L	537723512	AK365939	7L	385320292
AK376750	1L	424145623	AK375348	2L	471225804	AK365410	3L	472878623	AK374069	4L	476286865	AK372998	5L	432151477	AK363247	6L	538586391	AK364586	7L	386643193
AK372870	1L	427167362	AK370757	2L	474749523	AK365483	3L	477766486	AK376549	4L	482660753	AK368381	5L	437153662	AK365608	6L	542064654	AK373638	7L	408582229
AK370265	1L	432921363	AK353961	2L	483271025	AK362259	3L	481657104	AK355354	4L	484042554	AK355533	5L	439205506	AK357735	6L	542412649	AK365235	7L	420874999
AK355579	1L	437444542	AK370123	2L	493502217	AK355850	3L	481762475	AK375604	4L	484418307	AK355919	5L	440157744	AK356646	6L	545383769	AK366437	7L	427041003
AK363028	1L	440058755	AK358252	2L	494257097	AK372302	3L	489991552	AK373812	4L	493807850	AK370034	5L	441639929	AK367274	6L	548102752	AK364941	7L	429083664
AK365116	1L	441056355	AK372543	2L	496740383	AK371959	3L	497560662	AK367101	4L	504382739	AK356122	5L	443763477	AK373057	6L	554914015	AK358952	7L	440066398
AK366538	1L	442474103	AK354458	2L	511665681	AK366559	3L	498946048	AK353707	4L	511459987	AK371852	5L	446195070	AK375849	6L	559351205	AK365471	7L	448907310
AK362588	1L	443279622	AK365551	2L	511668755	AK369267	3L	503961841	AK359891	4L	511963033	AK354137	5L	450801706	AK368530	6L	563541587	AK365223	7L	449917465
AK354195	1L	444474134	AK356277	2L	520087167	AK372221	3L	531626827	AK364143	4L	524862266	AK358800	5L	451466734	AK372549	6L	567540064	AK357209	7L	456225133
AK366154	1L	448754485	AK357795	2L	520776182	AK367177	3L	531630812	AK353838	4L	526353174	AK356039	5L	459648725	AK364061	6L	567911731	AK376207	7L	458057967
AK374362	1L	450962595	AK354970	2L	524813372	AK371047	3L	531824962	AK359306	4L	529638735	AK373889	5L	460109197	AK372541	6L	569077355	AK370059	7L	460866673
AK376182	1L	453801707	AK353635	2L	548132013	AK367818	3L	535469894	AK359914	4L	534878366	AK375763	5L	460683460	AK370917	6L	569738907	AK369383	7L	462742633
AK374640	1L	454530902	AK368066	2L	549859450	AK356773	3L	538658563	AK353832	4L	535811748	AK357501	5L	461303602	AK373377	6L	574781674	AK361273	7L	463872709
AK357412	1L	456590284	AK373520	2L	559060088	AK373745	3L	540876882	AK361097	4L	540113727	AK364685	5L	465329580	AK373856	6L	576582852	AK355451	7L	470522917
AK366161	1L	456662037	AK373271	2L	560838679	AK363185	3L	544451934	AK355055	4L	542168548	AK374489	5L	469491598	AK375459	6L	582420806	AK377020	7L	488722062
AK367183	1L	457843211	AK370505	2L	561793607	AK369976	3L	545995738	AK371727	4L	544747155	AK356957	5L	473908157	AK366564	6L	582424248	AK375176	7L	493975997
AK362070	1L	465597667	AK363909	2L	569387650	AK377118	3L	552704731	AK362743	4L	545805692	AK359116	5L	476306413				AK372421	7L	495271269
AK366702	1L	475312714	AK367607	2L	573589696	AK374956	3L	553878854	AK370218	4L	557427923	AK354103	5L	478394664				AK376295	7L	500449224
AK375052	1L	481518995	AK372670	2L	576523895	AK373199	3L	553939995	AK358220	4L	558674071	AK356836	5L	481698887				AK364879	7L	502236785
AK374798	1L	483066445	AK374771	2L	580586144	AK362266	3L	554162669	AK374948	4L	568018494	AK376578	5L	482478685				AK373337	7L	505007932
AK374716	1L	485861149	AK359416	2L	581246810	AK376305	3L	556527522	AK363634	4L	570198496	AK367458	5L	483095970				AK368798	7L	508289210
AK376482	1L	488799553	AK363948	2L	583054304	AK374725	3L	566408190	AK376668	4L	570855321	AK354449	5L	483775860				AK368658	7L	509148342
AK372400	1L	492786529	AK374358	2L	583975709	AK370106	3L	567047738	AK376826	4L	572797526	AK371695	5L	489074588				AK355911	7L	525519416
AK371939	1L	496443282	AK368829	2L	584405599	AK353577	3L	567164421	AK363770	4L	574829565	AK374660	5L	490653630				AK368063	7L	525548514
AK353764	1L	496919990	AK365170	2L	593744012	AK367948	3L	570909774	AK375328	4L	582454088	AK371761	5L	494423777				AK360758	7L	534009433
AK360554	1L	497763114	AK364084	2L	598372553	AK370898	3L	571730009	AK368557	4L	583786852	AK364184	5L	495061567				AK364339	7L	535604864
AK357276	1L	509273973	AK365115	2L	598707259	AK376991	3L	571947354	AK360956	4L	586907589	AK376191	5L	495702701				AK363779	7L	538390994
AK376658	1L	509509955	AK363901	2L	606226850	AK357245	3L	573470300	AK363531	4L	589185868	AK354564	5L	495934908				AK365361	7L	542577823
AK371406	1L	511720620	AK371434	2L	610813204	AK376724	3L	574657394	AK356949	4L	591005308	AK356891	5L	501860026				AK371536	7L	552344092
AK362036	1L	511924310	AK364840	2L	611179781	AK367507	3L	578730367	AK377076	4L	595811156	AK368221	5L	505672835				AK376152	7L	553639415
AK370574	1L	512673569	AK360454	2L	611274585	AK355079	3L	579032124	AK375146	4L	596061103	AK369528	5L	506639553				AK367192	7L	554330997
AK356017	1L	514266993	AK363213	2L	617555720	AK375423	3L	581515400	AK371618	4L	596446313	AK374310	5L	516499323				AK373200	7L	559900001
AK363173	1L	516477421	AK355091	2L	627651374	AK359135	3L	583338262	AK371315	4L	596622654	AK375879	5L	528355172				AK361169	7L	560183697
AK358856	1L	519002824	AK373102	2L	629370386	AK359839	3L	585500480	AK355204	4L	603356900	AK369654	5L	530293831				AK371925	7L	563337608
AK355117	1L	519263384	AK354084	2L	630803582	AK364958	3L	586993251	AK377093	4L	604405906	AK370276	5L	533550654				AK373978	7L	564965074
AK368523	1L	522436396	AK376056	2L	631100466	AK372962	3L	587394430	AK376793	4L	604949030	AK353941	5L	537721641				AK373408	7L	565122463
AK371502	1L	524197606	AK365389	2L	636290426	AK363917	3L	590911454	AK375916	4L	604957662	AK364187	5L	538638346				AK376517	7L	566876042
AK363958	1L	525725354	AK362651	2L	640773338	AK354790	3L	593199032	AK370334	4L	609223000	AK364771	5L	541383840				AK375670	7L	576819057
AK371517	1L	530905357	AK368142	2L	641035664	AK368848	3L	597310600	AK365915	4L	609333447	AK375558	5L	542618162				AK371663	7L	583031215
AK372312	1L	533931203	AK368223	2L	646656613	AK376601	3L	598852752	AK374033	4L	613206848	AK375398	5L	546015283				AK376500	7L	584089053
AK368602	1L	534801743	AK365571	2L	649652903	AK372144	3L	599464708	AK355968	4L	613643198	AK362108	5L	549259348				AK366933	7L	585069613
AK363367	1L	535894270	AK361777	2L	655511263	AK362831	3L	605583224	AK355695	4L	614039100	AK372551	5L	549653379				AK365597	7L	589735648
AK368305	1L	536888870	AK362581	2L	657567418	AK375628	3L	606519866	AK367452	4L	617677770	AK354715	5L	552165386				AK364970	7L	597503208
AK376743	1L	537356916	AK364695	2L	663877772	AK363832	3L	608448565	AK354027	4L	626955662	AK368554	5L	552718913				AK373901	7L	599680717
AK375840	1L	538382630	AK354515	2L	664849615	AK370347	3L	614881469	AK371294	4L	628723401	AK365468	5L	553190009				AK373487	7L	603449988
AK354021	1L	538423154	AK368024	2L	669742005	AK362592	3L	619332306	AK369290	4L	632598096	AK360543	5L	554460240				AK371969	7L	607549294
AK361091	1L	541996416	AK363567	2L	671821423	AK360236	3L	620568546	AK359483	4L	634960378	AK366480	5L	557913199				AK367620	7L	610738655
AK360452	1L	542067141	AK367035	2L	673520604	AK372789	3L	621310732	AK362663	4L	640435401	AK370578	5L	561727481				AK369257	7L	617433327
AK366691	1L	544988837	AK364076	2L	679393850	AK371805	3L	621790549	AK374104	4L	640584260	AK371361	5L	562934515				AK356223	7L	619955737
AK364964	1L	548351342	AK358623	2L	681047571	AK369745	3L	624425830	AK362044	4L	643438333	AK375484	5L	563280133				AK371254	7L	619996846
AK359929	1L	552977696	AK370361	2L	681786105	AK366136	3L	627055674	AK367909	4L	644509081	AK361212	5L	563292460				AK370510	7L	620787107
AK375124	1L	553205077	AK371830	2L	685906268	AK355072	3L	630865747	AK375888	4L	644853839	AK374646	5L	563973858				AK355831	7L	623439448
AK368207	1L	553244805	AK363239	2L	695499281	AK353855	3L	638683972				AK355001	5L	564902821				AK370369	7L	624621175
AK354510	1L	554553661	AK356226	2L	698446307	AK354372	3L	639129062				AK363881	5L	565945828				AK371446	7L	627504273
AK375607	1L	554833074	AK362512	2L	701035746	AK374718	3L	639954352				AK362676	5L	567246435				AK371215	7L	629227654
AK374591	1L	556178069	AK374410	2L	704058645	AK370321	3L	640178709				AK362853	5L	568483236				AK374237	7L	636149193
			AK369603	2L	704315795	AK366529	3L	641438037				AK376615	5L	570487982				AK354134	7L	636695931
			AK365472	2L	704369326	AK363526	3L	641903629				AK364185	5L	572515746				AK359069	7L	640933083
			AK373283	2L	704887475	AK367431	3L	645122141				AK368548	5L	575858701				AK358812	7L	642239091
			AK354595	2L	708558678	AK361881	3L	645649740				AK373877	5L	577088904				AK362790	7L	643336453
			AK356041	2L	708562763	AK372366	3L	650698075				AK358600	5L	577531279				AK367335	7L	647059386
			AK375396	2L	708637273	AK366860	3L	652303063				AK361030	5L	579732146				AK358206	7L	648208119
			AK373148	2L	711160179	AK366985	3L	655238168				AK365660	5L	580838910				AK368835	7L	648957052
			AK370171	2L	711748344	AK375909	3L	659537549				AK367489	5L	586682743				AK372174	7L	654384653
			AK355272	2L	715161360	AK355670	3L	659542306				AK355793	5L	587045676
			AK369819	2L	715949113	AK368943	3L	660841742				AK357334	5L	589581892
			AK370573	2L	718209453	AK375161	3L	663188964				AK373237	5L	589744277
			AK368383	2L	718585038	AK374776	3L	665185164				AK374042	5L	589788352
			AK362400	2L	718880757	AK376800	3L	667801066				AK375991	5L	591498227
			AK357733	2L	721943877	AK372726	3L	673955920				AK363673	5L	591527694
			AK361993	2L	724912478	AK359957	3L	674281473				AK356332	5L	591635617
			AK368167	2L	725464188	AK372963	3L	677738034				AK360423	5L	592770462
			AK373196	2L	725533028	AK372069	3L	687239785				AK370634	5L	595524455
			AK371744	2L	727265883	AK377139	3L	687581563				AK369525	5L	595571513
			AK362368	2L	732619755	AK367587	3L	689389027				AK361491	5L	596196026
			AK362695	2L	732633531	AK367397	3L	691019081				AK371752	5L	597650985
			AK365637	2L	734126124							AK366938	5L	598559163
			AK367895	2L	741027372							AK370267	5L	600457680
			AK367626	2L	747128238							AK362766	5L	603425661
			AK366875	2L	748456515							AK367777	5L	603536911
			AK372897	2L	753726474							AK368859	5L	604813272
			AK376422	2L	754634821							AK374924	5L	607038914
			AK368872	2L	756333317							AK364805	5L	608065430
			AK356062	2L	759011241							AK369223	5L	609205291
			AK363767	2L	759409956							AK358342	5L	609415182
												AK369082	5L	610333523
												AK366217	5L	612232876
												AK362190	5L	615075842
												AK369056	5L	616714907
												AK357450	5L	624172874
												AK365577	5L	631586519
												AK376547	5L	632298029
												AK360154	5L	634445678
												AK372659	5L	644386545
												AK371032	5L	646293236
												AK375908	5L	646808197
												AK361148	5L	648093690
												AK366571	5L	652241955
												AK372821	5L	654684570
												AK366401	5L	655008916
												AK364899	5L	655259766
												AK374825	5L	659417113
												AK355810	5L	659697457
												AK362432	5L	668105700
												AK375736	5L	669544235
