## Supplement S8-Chromosome 6 Loci for "The phylogeny of Triticeae Dumort. (Poaceae): resolution and phylogenetic conflict based on a genome-wide selection of nuclear loci"

### Sheet: Sheet1
Locus	Location	Figure S9	Locus #
AK372799	313255713	a	1
AK376749	326570369		2
AK356029	328932852		3
AK362440	331585011		4
AK354800	340602722		5
AK376107	353293493		6
AK375756	355014605		7
AK365582	364356128		8
AK368763	368966027		9
AK354186	378204821		10
AK370745	391875108		11
AK364008	395836819		12
AK363339	397637153		13
AK354561	408532746	b	14
AK357136	433304577		15
AK366324	440819303		16
AK375320	440898652		17
AK376526	444709246		18
AK362733	452109596		19
AK373410	452934051		20
AK367369	469166261		21
AK354688	471254121		22
AK375526	476864627		23
AK363973	477794371		24
AK367228	479998449		25
AK374831	493633591		26
AK367755	506671871	c	27
AK363684	509042510		28
AK376563	512834782		29
AK361996	513101281		30
AK366939	519723369		31
AK366747	524081525		32
AK375064	526494835		33
AK358711	529084472		34
AK372227	529857571		35
AK357773	536604937		36
AK376654	537723512		37
AK363247	538586391		38
AK365608	542064654		39
AK357735	542412649	d	40
AK356646	545383769		41
AK367274	548102752		42
AK373057	554914015		43
AK375849	559351205		44
AK368530	563541587		45
AK372549	567540064		46
AK364061	567911731		47
AK372541	569077355		48
AK370917	569738907		49
AK373377	574781674		50
AK373856	576582852		51
AK375459	582420806		52
AK366564	582424248		53
